# *Naegleria’s* mitotic spindles are built from unique tubulins and highlight core spindle features

**DOI:** 10.1101/2021.02.23.432318

**Authors:** Katrina B Velle, Monika Trupinić, Arian Ivec, Andrew Swafford, Emily Nolton, Luke Rice, Iva M. Tolić, Lillian K Fritz-Laylin, Patricia Wadsworth

## Abstract

*Naegleria gruberi* is a unicellular eukaryote whose evolutionary distance from animals and fungi has made it useful for developing hypotheses about the last common eukaryotic ancestor. *Naegleria* amoebae lack a cytoplasmic microtubule cytoskeleton and assemble microtubules only during mitosis, and thus provides a unique system to study the evolution and functional specificity of mitotic tubulins and the resulting spindle. Previous studies showed that *Naegleria* amoebae express a divergent α-tubulin during mitosis and we now show that *Naegleria* amoebae express a second mitotic α- and two mitotic β-tubulins. The mitotic tubulins are evolutionarily divergent relative to typical α- and β- tubulins, contain residues that suggest distinct microtubule properties, and may represent drug targets for the “brain-eating amoeba” *Naegleria fowleri*. Using quantitative light microscopy, we find that *Naegleria*’s mitotic spindle is a distinctive barrel-like structure built from a ring of microtubule bundles. Similar to those of other species, *Naegleria*’s spindle is twisted and its length increases during mitosis suggesting that these aspects of mitosis are ancestral features. Because bundle numbers change during metaphase, we hypothesize that the initial bundles represent kinetochore fibers, and secondary bundles function as bridging fibers.
