## Supplementary material for "*Naegleria’s* mitotic spindles are built from unique tubulins and highlight core spindle features": Table S1

Genus	Species	UID
Entamoeba	dispar	Amoebozoa_Edis
Entamoeba	nuttalli	Amoebozoa_Enut
Mastigamoeba	balamuthi	Amoebozoa_Mbal
Acanthamoeba	castellanii	Amoebozoa_Acas
Cochliopodium	minutoidum	Amoebozoa_Cmit
Endostelium		Amoebozoa_Endo
Luapeleamoeba		Amoebozoa_Luap
Mayorella	sp	Amoebozoa_Mspa
Neoparamoeba	aestuarina	Amoebozoa_Naes
Paramoeba	atlantica	Amoebozoa_Patl
Pellita	catalonica	Amoebozoa_Pcat
Pessonella	sp.	Amoebozoa_Pess
Trichosphaerium	sp.	Amoebozoa_Tric
Vexillifera	sp.	Amoebozoa_Vexi
Vannella	sp	Amoebozoa_Vnsp
Vannella	robusta	Amoebozoa_Vrob
Flamella	fluviatilis	Amoebozoa_Fflu
Filamoeba	nolandi	Amoebozoa_Fnol
Filamoeba	sinensis	Amoebozoa_Fsin
Stereomyxa	ramosa	Amoebozoa_Sram
Acytostelium	subglobosum	Amoebozoa_Asub
Dictyostelium	discoideum	Amoebozoa_Ddis
Dictyostelium	purpureum	Amoebozoa_Dpur
Polysphondylium	pallidum	Amoebozoa_Ppal
Physarum	polycephalum	Amoebozoa_Ppol
Hyalosphenia	papilio	Amoebozoa_Hp02
Hartmanella	vermiformis	Amoebozoa_Hver
Hyalosphenia	elegans	Amoebozoa_Hy01
Thecamonas	trahens	Apusozoa_Ttra
Breviata	anathema	Other_Bant
Subulatomonas	tetraspora	Other_Stet
Choanocystis	sp.	Other_Chsp
Raphidiophrys	heterophryoidea	Other_Rhet
Geminigera	cryophila	Other_Gcry
Rhodomonas	lens	Other_Rlen
Emiliania	huxleyi	Haptophytes_Ehux
Prymnesium	parvum	Haptophytes_Ppar
Palpitomonas	bilix	Other_Pbil
Tsukubamonas	globosa	Other_Tglo
Trimastix	marina	Other_Tmar
Telonema	subtile	Other_Tsub
Roombia	truncata	Other_Rtru
Bodo	saltans	Discoba_Bsal
Euglena	gracilis	Discoba_Egra
Eutreptiella	gymnastica	Discoba_Egym
Euglena	longa	Discoba_Elon
Leishmania	braziliensis	Discoba_Lbra
Leishmania	infantum	Discoba_Linf
Leishmania	major	Discoba_Lmaj
Leishmania	mexicana	Discoba_Lmex
Leptomonas	pyrrhocoris	Discoba_Lpyr
Neobodo	designis	Discoba_Ndes
Phytomonas	sp.	Discoba_Pemi
Phytomonas	serpens	Discoba_Pser
Strigomonas	culicis	Discoba_Scul
Trypanosoma	brucei	Discoba_Tbrg
Trypanosoma	brucei	Discoba_Tbru
Trypanosoma	congolense	Discoba_Tcon
Trypanosoma	cruzi	Discoba_Tcru
Trypanosoma	vivax	Discoba_Tviv
Giardia	instestinalis	Metamonads_Glab
Giardia	lamblia	Metamonads_Glae
Giardia	lamblia	Metamonads_Glam
Spironucleus	barkhanus	Metamonads_Sbar
Spironucleus	salmonicida	Metamonads_Ssal
Spironucleus	vortens	Metamonads_Svor
Naegleria	gruberi	Discoba_Ngru
Percolomonas	cosmopolitus	Discoba_Pcos
Stachyamoeba	lipophora	Discoba_Slip
Sawyeria	marylandensis	Discoba_Smar
Trimastix	pyriformis	Other_Tpyr
Histiona	aroides	Discoba_Haro
Jakoba	bahamiensis	Discoba_Jbah
Jakoba	libera	Discoba_Jlib
Reclinomonas	americana	Discoba_Rame
Seculamonas	ecuadoriensis	Discoba_Secu
Malawimonas	californiana	Other_Mcal
Malawimonas	jakobiformis	Other_Mjak
Monocercomonoides	sp.	Metamonads_Mono
Histomonas	meleagridis	Metamonads_Hmel
Pentatrichomonas	hominis	Metamonads_Phom
Tritrichomonas	foetus	Metamonads_Tfoe
Trichomonas	vaginalis	Metamonads_Tvag
Monosiga	brevicollis	Opisthokonta_Mbre
Salpingoeca	rosetta	Opisthokonta_Sros
Anncaliia	algerae	Opisthokonta_Aalg
Allomyces	macrogynus	Opisthokonta_Amac
Batrachochytrium	dendrobatidis	Opisthokonta_Bden
Conidiobolus	coronatus	Opisthokonta_Ccor
Dacryopinax	sp	Opisthokonta_Dspa
Lichtheimia	corymbifera	Opisthokonta_Lcor
Neocallimastix	patriciarum	Opisthokonta_Npat
Rozella	allomycis	Opisthokonta_Rall
Saccharomyces	cerevisiae	Opisthokonta_Scer
Spizellomyces	punctatus	Opisthokonta_Spun
Capsaspora	owczarzaki	Opisthokonta_Cowc
Sphaeroforma	arctica	Opisthokonta_Sarc
Ministeria	vibrans	Opisthokonta_Mvib
Caenorhabditis	elegans	Opisthokonta_Cele
Convoluta	pulchra	Opisthokonta_Cpul
Capitella	teleta	Opisthokonta_Ctel
Drosophila	melanogaster	Opisthokonta_Dmel
Daphnia	pulex	Opisthokonta_Dpul
Homo	sapiens	Opisthokonta_Hsap
Hydra	vulgaris	Opisthokonta_Hvul
Pleurobrachia	pileus	Opisthokonta_Ppil
Saccoglossus	kowalevskii	Opisthokonta_Skow
Schistosoma	mansoni	Opisthokonta_Sman
Trichoplax	adhaerens	Opisthokonta_Tadh
Cyanophora	paradoxa	Plants_Cpad
Glaucocystis	nostochinearum	Plants_Gnos
Arabidopsis	thaliana	Plants_Atha
Amborella	trichopoda	Plants_Atri
Chlamydomonas	reinhardtii	Plants_Crei
Chlorella	variabilis	Plants_Cvar
Marchantia	polymorpha	Plants_Mpol
Prasinoderma	coloniale	Plants_Pcol
Pterosperma	sp	Plants_Pspg
Chondrus	crispus	Plants_Ccho
Compsopogon	coeruleus	Plants_Ccoe
Galdieria	sulphuraria	Plants_Gsul
Rhodosorus	marinus	Plants_Rmar
Cryptosporidium	parvum	SAR_Cpar
Gregarina	niphandrodes	SAR_Gnip
Plasmodium	falciparum	SAR_Pfal
Toxoplasma	gondii	SAR_Tgon
Chromera	velia	SAR_Cvel
Vitrella	brassicaformis	SAR_Vbra
Ichthyophthirius	multifiliis	SAR_Imul
Oxytricha	trifallax	SAR_Otri
Pseudocohnilembus	persalinus	SAR_Pper
Paramecium	tetraurelia	SAR_Ptet
Stentor	coeruleus	SAR_Scer
Stylonychia	lemnae	SAR_Slem
Tetrahymena	thermophila	SAR_Tthe
Azadinium	spinosum	SAR_Aspi
Durinskia	baltica	SAR_Dbal
Gymnodinium	catenatum	SAR_Gcat
Hematodinium	sp.	SAR_Hsps
Levanderina	fissa	SAR_Lfis
Oxyrrhis	marinia	SAR_Omar
Prorocentrum	lima	SAR_Plim
Symbiodinium	microadriaticum	SAR_Smic
Perkinsus	marinus	SAR_Perk
Amphilonche	elongata	SAR_Aelo
Amphistegina	sp.	SAR_Aphi
Aulacantha	scolymantha	SAR_Asco
Ammonia	sp	SAR_Aspa
Astrolonche	sp.	SAR_Astr
Bigelowiella	longifila	SAR_Blon
Bulimina	marginata	SAR_Bmar
Bigelowiella	natans	SAR_Bnat
Brizalina	sp.	SAR_Briz
Cercomonad	D1	SAR_Cerc
Chlorarachnion	reptans	SAR_Crep
Corallomyxa	tenera	SAR_Cten
Elphidium	margaritaceum	SAR_Emar
Euglypha	rotunda	SAR_Erot
Gymnophrys	cometa	SAR_Gcom
Gymnochlora	sp	SAR_Gspa
Lotharella	amoebiformis	SAR_Lamo
Lotharella	oceanica	SAR_Loce
Lithomelissa	setosa	SAR_Lset
Leptophrys	vorax	SAR_Lvor
Mikrocytos	mackini	SAR_Mmac
Norrisiella	sphaerica	SAR_Nsph
Nonionellina	sp.	SAR_Nsps
Plasmodiophora	brassicae	SAR_Pbra
Partenskyella	glossopodia	SAR_Pglo
Phyllostaurus	sp.	SAR_Phyb
Psammina	sp.	SAR_Pina
Paracercomonas	marina	SAR_Pmar
Psammophaga		SAR_Poph
Quinqueloculina	sp.	SAR_Quin
Reticulomyxa	filosa	SAR_Rfil
Spongospora	subterranea	SAR_Spsu
Sorites	sp	SAR_Sspa
Vampyrella	sp.	SAR_Vamp
Aureococcus	anophagefferens	SAR_Aana
Aurantiochytrium	mangrovei	SAR_Aman
Blastocystis	hominis	SAR_Bhom
Bolidomonas	pacifica	SAR_Bpac
Chrysocystis	fragilis	SAR_Cfra
Cafeteria	roebergensis	SAR_Croe
Chattonella	subsalsa	SAR_Csub
Dictyocha	speculum	SAR_Dspe
Ectocarpus	siliculosus	SAR_Esil
Extubocellulus	spinifer	SAR_Espi
Grammatophora	oceanica	SAR_Goce
Nannochloropsis	gaditana	SAR_Ngad
Ochromonas	sp	SAR_Ospa
Phytophthora	infestans	SAR_Pinf
Phaeodactylum	tricornutum	SAR_Ppar
Phaeomonas	parva	SAR_Ptri
Schizochytrium	aggregatum	SAR_Sagg
Synchroma	pusillum	SAR_Spus
Thalassiosira	pseudonana	SAR_Tpse
Candidatus	Odinarchaeota	Other_Odin
Naegleria	Fowleri	Discoba_Nfow
Acrasis	kona	Discoba_AK
